# Epigenome-wide meta-analysis of BMI in nine cohorts: examining the utility of epigenetic BMI in predicting metabolic health

**DOI:** 10.1101/2022.07.26.498234

**Authors:** Whitney L. Do, Dianjianyi Sun, Karlijn Meeks, Pierre-Antoine Dugue, Ellen Demerath, Weihua Guan, Shengxu Li, Wei Chen, Roger Milne, Abedowale Adeyemo, Charles Agyemang, Rami Nassir, JoAnn Manson, Aladdin H Shadyab, Lifang Hou, Steve Horvath, Themistocles L. Assimes, Parveen Bhatti, Kristina Jordahl, Andrea Baccarelli, Alicia Smith, Lisa R. Staimez, Aryeh Stein, Eric A. Whitsel, K.M. Venkat Narayan, Karen Conneely

## Abstract

This study sought to examine the association between DNA methylation and body mass index (BMI) and the potential utility of these cytosine-phosphate-guanine (CpG) sites in predicting metabolic health. We pooled summary statistics from six trans-ethnic EWAS of BMI representing nine cohorts (n=17058), replicated these findings in the Women’s Health Initiative (WHI, n=4822) and developed an epigenetic prediction score of BMI. In the pooled EWAS, 1265 CpG sites were associated with BMI (p<1E-7), and 1238 replicated in the WHI (FDR < 0.05). We performed several stratified analyses to examine whether these associations differed between individuals of European descent and individuals of African descent. We found five CpG sites had a significant interaction with BMI by race/ethnicity. To examine the utility of the significant CpG sites in predicting BMI, we used elastic net regression to predict log normalized BMI in the WHI (80% training/20% testing). This model found 397 sites could explain 32% of the variance in BMI in the WHI test set. Individuals whose methylome-predicted BMI overestimated their BMI (high epigenetic BMI) had significantly higher glucose and triglycerides, and lower HDL-cholesterol and LDL-cholesterol compared to accurately predicted BMI. Individuals whose methylome-predicted BMI underestimated their BMI (low epigenetic BMI) had significantly higher HDL-cholesterol and lower glucose and triglycerides. This study identified 553 previously identified and 685 novel CpG sites associated with BMI. Participants with high epigenetic BMI had poorer metabolic health suggesting that the overestimation may be driven in part by cardiometabolic derangements characteristic of metabolic syndrome.
