## Supplementary Table 1 for "Epigenome-wide meta-analysis of BMI in nine cohorts: examining the utility of epigenetic BMI in predicting metabolic health"

### Sheet: Sheet1
Table S1. Detailed overview of cohorts and studies in the discovery population
Reference	Study Population	N	Exposure	Outcome	Array	Biological Sample	Statistical Method	Significance Threshold	Covariates	Key Findings
Demerath, et al., 2015, Hum Mol Genet	African American participants from ARIC from visit 2 (Discovery cohort), replication conducted in GOLDN study and FHS	2097	BMI, waist circumference and BMI change	DNA methylation β-value	450K	Leucocytes	Linear mixed effect model	Bonferroni adjusted p < 0.05	Age, sex, study center, total white blood cell differentials, education, household income, cigarette smoking, current alcohol use, leisure physical activity, cell composition via Housman, top 10 principal components of genetic relatedness and batch effects (row, plate number and chip number)	In discovery analysis, BMI, waist circumference and BMI change were associated with 76, 164 and 8 CpG sites, respectively. In replication, 37/76 BMI-associated sites and 8/164 waist circumference associated sites replicated in FHS and GOLDN. Additionally, among replicated sites, 18 BMI-associated sites and 1 waist circumference associated site replicated in adipose tissue.
Geurts, et al., 2018, Int J Obes	Melbourne Collaborative Cohort Study, replication in ARIC	5361 (2775 control, 2586 cases)	Log-transformed BMI	DNA methylation M-value	450K	Peripheral blood mononuclear cells, dried blood spots and buffy coats	Linear mixed effect model	Bonferroni adjusted p < 0.05	Age, sex, smoking status, country of birth, sample type, white blood cell composition (Houseman), and study, plate and chip included as random effects.	Study identified novel associations in 225 replicated sites. Results were consistent in 34 sites in repeated measures analyses of BMI change and DNA methylation change.
Meeks, et al., 2017, Clin Epigenetics	Research on Obesity and Diabetes among African Migrants (RODAM) study	547	BMI and waist circumference	DNA methylation M-value	450K	Whole blood	Linear model	FDR q-value < 0.05	Age, sex, recruitment site, cell composition (Houseman), hybridization batch, array position and first principal component of genetic relatedness	18 sites found to associate with BMI and 23 sites associated with waist circumference.
Shah, et al., 2015, Am J Hum Genet	Lothian Birth Cohort (LBC) 1921 and 1936 and LifeLines DEEP Study	LBC 1921: 446, LBC 1936: 920, LifeLines DEEP: 750	DNA methylation M-value	BMI Z-score	450K	Whole Blood	Linear model	Bonferroni adjusted p < 0.05	Age, sex, complete blood cell count adjusted for in sensitivity analyses	Nine CpG sites in LBC dataset and five sites in LifeLines DEEP cohort associated with BMI. Two sites overlapped in each (cg06500161 and cg11024682).
Sun, et al., 2019, Circulation	Bogalusa Heart Study (BHS) with replication in Georgia Stress and Heart Study (GSHS)	1485 (995 white and 490 black), Replication 480 (252 white and 228 black)	BMI	DNA methylation β-value	450K	Whole blood	Linear mixed effect model	FDR q-value < 0.05	Age, sex, current smoking status and estimated white blood cell counts included as fixed effects with batch array as a random effect	In discovery analysis, 3966 and 85 CpG sites were significantly associated with BMI in white and black participants, respectively. Among these, 349 and 36 sites replicated in the GSHS cohort.
Wahl, et al., 2017, Nature	Cooperative Health Research in the Region of Augsburg (KORA), the London Life Sciences Prospective Population Study (LOLIPOP), Italian cardiovascular component of the European Prospective Investigation into Cancer and Nutrition (EPICOR), replication: Avon Longitudinal Study of Parents and Children (ALSPAC), Biobank-based Integrative Omics Studies (BIOS) Consortium, Estonian Genome Centre Universi…	KORA F4: 1709, KORA F3: 485, LOLIPOP: 2680, EPICOR: 584; Replication: ALSPAC: 701, BIOS: 4000, EGCUT: 269, LOLIPOP: 656, RS: , TwinsUK: 355, LifeLines Deep: , LLS	DNA methylation β-value	BMI	450K	Whole Blood	Linear model	Bonferroni adjusted p < 0.05	Top 20 principal components of control probes, cell composition, age, gender, smoking status, physical activity index and alcohol consumption	278 sites associated with BMI. In replication analyses, 187 out of 207 replicated with directional consistency and epigenome-wide significance in meta-analysis.
