## Supplementary Table 3 for "Epigenome-wide meta-analysis of BMI in nine cohorts: examining the utility of epigenetic BMI in predicting metabolic health"

### Sheet: Sheet1
Table S3. Demographics of the replication cohort
	Total	EMPC	BAA23	AS311
N	4822	1996	1975	851
Age mean (SD)		62.1 (6.9)	64.6 (7.1)	65.1 (7.0)
Race/Ethnicity
White	2694	1018	945	731
African American	1199	504	631	64
Hispanic American	700	277	399	24
Asian/Pacific Islander	135	121	0	14
American Indian or Alaskan Native	46	45	0	1
Smoking Status
Current or previous	2424	920	1043	461
Never	2353	1057	915	381
BMI mean (SD)		29.5 (5.9)	29.8 (6.1)	28.0 (6.1)
BMI Category
Underweight	24	7	13	4
Normal weight	1172	463	417	292
Overweight	1665	693	678	294
Obese	1961	833	867	261
