## Supplementary Table 6 for "Epigenome-wide meta-analysis of BMI in nine cohorts: examining the utility of epigenetic BMI in predicting metabolic health"

### Sheet: Sheet1
Table S6. CpG-mRNA associations in Grady Trauma Project
CpG.probe	exp.Probe	exp.probe.chrm	exp.probe.start	exp.probe.stop	exp.probe.strand	annot.gene	in_dist	distance	status	other_gene	distance.other.gene	p.val	T.stat	beta	beta.sd	p
cg25096107	ILMN_1659227	19	42383286	42383335	+	CD79A	NA	NA	TRANS	NA	NA	2.0069e-14	-8.01685	-0.133963	0.0167102	2.0069e-14	GTP
cg06603309	ILMN_1659227	19	42383286	42383335	+	CD79A	NA	NA	TRANS	NA	NA	9.32667e-14	-7.78838	-0.13276	0.0170459	9.32667e-14	GTP
cg04927537	ILMN_1659688	17	76967841	76967890	-	LGALS3BP	NA	-30	Promoter	NA	NA	5.64693e-22	-10.3806	-0.112352	0.0108233	5.64693e-22	GTP
cg11202345	ILMN_1659688	17	76967841	76967890	-	LGALS3BP	NA	0	Promoter	NA	NA	1.06415e-11	-7.05384	-0.083449	0.0118303	1.06415e-11	GTP
cg25178683	ILMN_1659688	17	76967841	76967890	-	LGALS3BP	NA	-206	Promoter	NA	NA	1.29085e-22	-10.5677	-0.112899	0.0106834	1.29085e-22	GTP
cg17836612	ILMN_1659688	17	76967841	76967890	-	LGALS3BP	NA	-296	Promoter	NA	NA	5.69326e-18	-9.17016	-0.11252	0.0122702	5.69326e-18	GTP
cg06188083	ILMN_1659688	17	76967841	76967890	-	LGALS3BP	NA	NA	TRANS	NA	NA	1.77405e-11	-6.97147	-0.111533	0.0159986	1.77405e-11	GTP
cg06603309	ILMN_1662451	19	7753894	7753943	-	FCER2	NA	NA	TRANS	NA	NA	1.0132e-14	-8.11715	-0.15106	0.0186099	1.0132e-14	GTP
cg25096107	ILMN_1662451	19	7753894	7753943	-	FCER2	NA	NA	TRANS	NA	NA	4.9433e-12	-7.17618	-0.134036	0.0186779	4.9433e-12	GTP
cg06188083	ILMN_1663347	2	26680121	26680170	-	OTOF	NA	NA	TRANS	NA	NA	4.66624e-11	-6.8137	-0.186734	0.0274056	4.66624e-11	GTP
cg06603309	ILMN_1664063	19	17664344	17664390	+	FAM129C	NA	NA	TRANS	NA	NA	3.04476e-13	-7.60941	-0.0995902	0.0130878	3.04476e-13	GTP
cg25096107	ILMN_1664063	19	17664344	17664390	+	FAM129C	NA	NA	TRANS	NA	NA	3.1914e-15	-8.28494	-0.105321	0.0127123	3.1914e-15	GTP
cg06603309	ILMN_1669881	7	16823330	16823379	+	TSPAN13	NA	NA	TRANS	NA	NA	4.23881e-11	-6.82949	-0.109564	0.0160428	4.23881e-11	GTP
cg25096107	ILMN_1669881	7	16823330	16823379	+	TSPAN13	NA	NA	TRANS	NA	NA	1.02419e-12	-7.42296	-0.115968	0.0156229	1.02419e-12	GTP
cg25096107	ILMN_1675406	8	38123741	38123790	-	PLPP5	NA	NA	TRANS	NA	NA	1.41716e-12	-7.37251	-0.0955032	0.012954	1.41716e-12	GTP
cg06603309	ILMN_1675406	8	38123741	38123790	-	PLPP5	NA	NA	TRANS	NA	NA	7.96582e-16	-8.48377	-0.109065	0.0128557	7.96582e-16	GTP
cg05899984	ILMN_1679185	4	108969142	108969191	-	LEF1	NA	NA	TRANS	NA	NA	2.75559e-12	-7.26847	-0.0986313	0.0135698	2.75559e-12	GTP
cg08972190	ILMN_1679185	4	108969142	108969191	-	LEF1	NA	NA	TRANS	NA	NA	7.67952e-11	-6.7314	-0.0964105	0.0143225	7.67952e-11	GTP
cg00144180	ILMN_1679185	4	108969142	108969191	-	LEF1	NA	NA	TRANS	NA	NA	1.2316e-14	-8.08859	-0.118704	0.0146755	1.2316e-14	GTP
cg21232015	ILMN_1679185	4	108969142	108969191	-	LEF1	NA	NA	TRANS	NA	NA	9.53885e-11	-6.69536	-0.105193	0.0157113	9.53885e-11	GTP
cg10636246	ILMN_1681301	1	159035731	159035780	-	AIM2	NA	-326	Promoter	NA	NA	7.61699e-12	-7.10738	-0.115218	0.016211	7.61699e-12	GTP
cg22700686	ILMN_1684306	1	153517236	153517285	-	S100A4	NA	-20482	Mult.	Closer/TSS/BTW	S100A2	-458	2.93467e-06	-4.75935	-0.0619407	-458	GTP
cg05441854	ILMN_1695025	1	117311528	117311577	+	CD2	NA	NA	TRANS	NA	NA	6.55241e-13	7.49197	0.103461	0.0138095	6.55241e-13	GTP
cg24679890	ILMN_1695025	1	117311528	117311577	+	CD2	NA	NA	TRANS	NA	NA	7.50847e-11	6.73514	0.0989433	0.0146906	7.50847e-11	GTP
cg06603309	ILMN_1700147	22	24095108	24095157	-	VPREB3	NA	NA	TRANS	NA	NA	1.17646e-18	-9.38302	-0.183915	0.0196008	1.17646e-18	GTP
cg25096107	ILMN_1700147	22	24095108	24095157	-	VPREB3	NA	NA	TRANS	NA	NA	1.12418e-13	-7.76031	-0.155155	0.0199934	1.12418e-13	GTP
cg25096107	ILMN_1700428	6	32780840	32780889	-	HLA-DOB	NA	NA	TRANS	NA	NA	1.73327e-13	-7.69498	-0.113784	0.0147868	1.73327e-13	GTP
cg06603309	ILMN_1700428	6	32780840	32780889	-	HLA-DOB	NA	NA	TRANS	NA	NA	1.95624e-14	-8.02061	-0.119618	0.0149139	1.95624e-14	GTP
cg14476101	ILMN_1704537	1	120286741	120286790	+	PHGDH	NA	0	Promoter	NA	NA	1.72618e-12	-7.34175	-0.0833236	0.0113493	1.72618e-12	GTP
cg16246545	ILMN_1704537	1	120286741	120286790	+	PHGDH	NA	0	Promoter	NA	NA	1.18854e-11	-7.03608	-0.0763708	0.0108542	1.18854e-11	GTP
cg25096107	ILMN_1710017	17	62007504	62007553	-	CD79B	NA	NA	TRANS	NA	NA	4.52775e-11	-6.81865	-0.126135	0.0184986	4.52775e-11	GTP
cg06603309	ILMN_1710017	17	62007504	62007553	-	CD79B	NA	NA	TRANS	NA	NA	3.20783e-11	-6.87514	-0.128994	0.0187624	3.20783e-11	GTP
cg05575921	ILMN_1712673	6	148872633	148872682	+	SASH1	NA	NA	TRANS	NA	NA	1.44303e-18	-9.3556	-0.0944862	0.0100994	1.44303e-18	GTP
cg09624923	ILMN_1714820	10	33199231	33199280	-	ITGB1	3082	0	IN	NA	NA	3.81121e-11	-6.84693	-0.0959037	0.0140068	3.81121e-11	GTP
cg00144180	ILMN_1715131	17	38710167	38710216	-	CCR7	NA	NA	TRANS	NA	NA	5.48929e-12	-7.15955	-0.13563	0.018944	5.48929e-12	GTP
cg06603309	ILMN_1719998	9	125871878	125871927	-	MIR600HG	NA	NA	TRANS	NA	NA	1.06239e-13	-7.76882	-0.0967785	0.0124573	1.06239e-13	GTP
cg25096107	ILMN_1719998	9	125871878	125871927	-	MIR600HG	NA	NA	TRANS	NA	NA	1.53669e-16	-8.71589	-0.104825	0.0120268	1.53669e-16	GTP
cg06603309	ILMN_1723004	9	35610250	35610298	-	CD72	NA	NA	TRANS	NA	NA	2.52612e-15	-8.31864	-0.124856	0.0150092	2.52612e-15	GTP
cg25096107	ILMN_1723004	9	35610250	35610298	-	CD72	NA	NA	TRANS	NA	NA	4.57945e-16	-8.56228	-0.125915	0.0147058	4.57945e-16	GTP
cg03607951	ILMN_1723912	1	79107658	79107707	+	IFI44L	NA	-480	Promoter	NA	NA	9.60788e-12	-7.07023	-0.238119	0.0336791	9.60788e-12	GTP
cg25096107	ILMN_1734878	19	42385350	42385399	+	CD79A	NA	NA	TRANS	NA	NA	5.48059e-14	-7.86793	-0.157787	0.0200544	5.48059e-14	GTP
cg06603309	ILMN_1734878	19	42385350	42385399	+	CD79A	NA	NA	TRANS	NA	NA	1.04701e-13	-7.77101	-0.158544	0.020402	1.04701e-13	GTP
cg01681367	ILMN_1759075	17	28877552	28877600	-	RP11-218M11.3	NA	NA	TRANS	NA	NA	2.5003e-11	6.91578	0.0810198	0.0117152	2.5003e-11	GTP
cg16357921	ILMN_1759075	17	16842449	16842498	-	TNFRSF13B	NA	NA	TRANS	NA	NA	6.96786e-11	6.74752	0.0851046	0.0126127	6.96786e-11	GTP
cg26579578	ILMN_1759075	17	16842449	16842498	-	TNFRSF13B	NA	NA	TRANS	NA	NA	7.41479e-14	-7.82277	-0.097168	0.0124212	7.41479e-14	GTP
cg21486834	ILMN_1759075	17	16842449	16842498	-	TNFRSF13B	NA	-57602140	DISTAL	NA	NA	6.25728e-13	-7.49907	-0.101973	0.0135981	6.25728e-13	GTP
cg06803853	ILMN_1759075	17	16842449	16842498	-	TNFRSF13B	NA	NA	TRANS	NA	NA	3.30914e-20	-9.85567	-0.111396	0.0113027	3.30914e-20	GTP
cg14435720	ILMN_1759075	17	16842449	16842498	-	TNFRSF13B	NA	NA	TRANS	NA	NA	2.2928e-17	-8.97976	-0.112707	0.0125513	2.2928e-17	GTP
cg00701514	ILMN_1759075	17	16842449	16842498	-	TNFRSF13B	NA	NA	TRANS	NA	NA	3.96957e-18	-9.21909	-0.107259	0.0116344	3.96957e-18	GTP
cg15138339	ILMN_1759075	17	16842449	16842498	-	TNFRSF13B	NA	-23839820	DISTAL	NA	NA	1.31505e-19	-9.67451	-0.115182	0.0119057	1.31505e-19	GTP
cg03607951	ILMN_1760062	1	79128500	79128549	+	IFI44	NA	-29890	TSS	IFI44L	-480	5.74037e-13	-7.51234	-0.18665	0.0248458	5.74037e-13	GTP
cg17287155	ILMN_1773650	7	110764768	110764817	+	LRRN3	NA	NA	TRANS	NA	NA	3.30386e-11	-6.87032	-0.191143	0.0278215	3.30386e-11	GTP
cg05575921	ILMN_1773650	7	110764768	110764817	+	LRRN3	NA	NA	TRANS	NA	NA	3.01742e-26	-11.6011	-0.269889	0.0232641	3.01742e-26	GTP
cg06603309	ILMN_1775235	2	100163844	100163893	-	AFF3	NA	NA	TRANS	NA	NA	5.18417e-11	-6.79637	-0.0887296	0.0130554	5.18417e-11	GTP
cg06603309	ILMN_1779257	20	44757611	44757660	+	CD40	NA	NA	TRANS	NA	NA	9.28595e-11	-6.69984	-0.0778687	0.0116225	9.28595e-11	GTP
cg25096107	ILMN_1782704	16	28950460	28950502	+	CD19	NA	NA	TRANS	NA	NA	2.86837e-13	-7.61851	-0.147311	0.0193359	2.86837e-13	GTP
cg06603309	ILMN_1782704	16	28950460	28950502	+	CD19	NA	NA	TRANS	NA	NA	1.29391e-12	-7.38667	-0.145683	0.0197224	1.29391e-12	GTP
cg15138339	ILMN_1782729	12	9885557	9885606	-	CLECL1	NA	NA	TRANS	NA	NA	5.15527e-11	-6.79729	-0.10616	0.015618	5.15527e-11	GTP
cg25096107	ILMN_1785439	17	62006160	62006209	-	CD79B	NA	NA	TRANS	NA	NA	4.24168e-13	-7.55876	-0.123	0.0162726	4.24168e-13	GTP
cg06603309	ILMN_1785439	17	62006160	62006209	-	CD79B	NA	NA	TRANS	NA	NA	5.20577e-13	-7.52736	-0.124444	0.0165322	5.20577e-13	GTP
cg14205864	ILMN_1788024	13	113832193	113832242	-	PCID2	21310	0	IN	NA	NA	8.7184e-12	-7.08579	-0.0553904	0.00781712	8.7184e-12	GTP
cg06603309	ILMN_1788841	14	96176618	96176667	-	TCL1A	NA	NA	TRANS	NA	NA	6.57518e-13	-7.49144	-0.111272	0.0148532	6.57518e-13	GTP
cg25096107	ILMN_1788841	14	96176618	96176667	-	TCL1A	NA	-9857248	DISTAL	NA	NA	6.19229e-13	-7.50068	-0.109708	0.0146264	6.19229e-13	GTP
cg06603309	ILMN_1794927	14	107258949	107258998	-	ILMN_1794927	NA	NA	TRANS	NA	NA	4.77045e-21	-10.1071	-0.157164	0.0155498	4.77045e-21	GTP
cg25096107	ILMN_1794927	14	107258949	107258998	-	ILMN_1794927	NA	1221168	DISTAL	NA	NA	4.40275e-19	-9.51436	-0.147748	0.015529	4.40275e-19	GTP
cg15667493	ILMN_1798947	5	55396074	55396123	-	ANKRD55	125007	0	IN	NA	NA	6.77177e-15	-8.17592	-0.104823	0.0128209	6.77177e-15	GTP
cg05575921	ILMN_2048591	7	110765071	110765120	+	LRRN3	NA	NA	TRANS	NA	NA	7.4994e-22	-10.3444	-0.168845	0.0163223	7.4994e-22	GTP
cg06603309	ILMN_2099528	3	112184929	112184978	-	BTLA	NA	NA	TRANS	NA	NA	8.17735e-11	-6.72098	-0.0798345	0.0118784	8.17735e-11	GTP
cg25096107	ILMN_2099528	3	112184929	112184978	-	BTLA	NA	NA	TRANS	NA	NA	1.32752e-11	-7.01829	-0.0816561	0.0116348	1.32752e-11	GTP
cg09222732	ILMN_2112256	1	1146726	1146775	-	TNFRSF4	NA	NA	TRANS	NA	NA	7.29623e-13	-7.4754	-0.127212	0.0170174	7.29623e-13	GTP
cg00144180	ILMN_2213136	4	108969066	108969114	-	LEF1	NA	NA	TRANS	NA	NA	5.73182e-13	-7.51257	-0.121687	0.0161978	5.73182e-13	GTP
cg15860624	ILMN_2319000	19	3777980	3778029	-	MATK	NA	-9384	Mult.	Closer/TSS/BTW	MIR1268A	0	6.71956e-11	-6.75353	-0.0925572	0	GTP
cg06603309	ILMN_2337928	11	118766721	118766770	+	CXCR5	NA	-116030330	DISTAL	NA	NA	3.37342e-13	-7.59378	-0.121121	0.0159501	3.37342e-13	GTP
cg25096107	ILMN_2337928	11	118766721	118766770	+	CXCR5	NA	NA	TRANS	NA	NA	8.87729e-15	-8.13647	-0.126409	0.0155361	8.87729e-15	GTP
cg15667493	ILMN_2341724	5	55395990	55396039	-	ANKRD55	125007	0	IN	NA	NA	7.31142e-13	-7.47508	-0.105981	0.0141779	7.31142e-13	GTP
cg06603309	ILMN_2366212	17	62006099	62006148	-	CD79B	NA	NA	TRANS	NA	NA	2.23731e-14	-8.00082	-0.143745	0.0179663	2.23731e-14	GTP
cg25096107	ILMN_2366212	17	62006099	62006148	-	CD79B	NA	NA	TRANS	NA	NA	1.17448e-12	-7.40172	-0.132564	0.0179099	1.17448e-12	GTP
cg00239353	ILMN_2368530	16	3118183	3118232	+	IL32	NA	-179	Promoter	NA	NA	1.71056e-19	-9.63978	-0.169056	0.0175373	1.71056e-19	GTP
cg03607951	ILMN_2388547	13	43462294	43462343	-	EPSTI1	NA	NA	TRANS	NA	NA	5.79786e-11	-6.77792	-0.192175	0.0283531	5.79786e-11	GTP
