## Supplementary Table 7 for "Epigenome-wide meta-analysis of BMI in nine cohorts: examining the utility of epigenetic BMI in predicting metabolic health"

### Sheet: Sheet1
Table S7. Gene ontology analysis of differential genes
Analysis Type:	PANTHER Overrepresentation Test (Released 20200728)
Annotation Version and Release Date:	GO Ontology database DOI: 10.5281/zenodo.4081749 Released 2020-10-09
Analyzed List:	upload_1 (Homo sapiens)
Reference List:	Homo sapiens (all genes in database)
Test Type:	FISHER
Correction:	FDR
GO biological process complete	Homo sapiens - REFLIST (20595)	upload_1 (145)	upload_1 (expected)	upload_1 (over/under)	upload_1 (fold Enrichment)	upload_1 (raw P-value)	upload_1 (FDR)
immunological synapse formation (GO:0001771)	12	3	0.08	+	35.51	0.000143	0.021
positive regulation of T cell receptor signaling pathway (GO:0050862)	15	3	0.11	+	28.41	0.000253	0.0324
regulation of B cell receptor signaling pathway (GO:0050855)	26	5	0.18	+	27.31	2.29e-06	0.000772
positive regulation of antigen receptor-mediated signaling pathway (GO:0050857)	23	4	0.16	+	24.7	3.55e-05	0.00722
B cell proliferation (GO:0042100)	41	7	0.29	+	24.25	4.09e-08	2.5e-05
dendritic cell chemotaxis (GO:0002407)	18	3	0.13	+	23.67	0.000406	0.045
intracellular cholesterol transport (GO:0032367)	18	3	0.13	+	23.67	0.000406	0.0447
lymph node development (GO:0048535)	18	3	0.13	+	23.67	0.000406	0.0444
cellular response to low-density lipoprotein particle stimulus (GO:0071404)	19	3	0.13	+	22.43	0.000468	0.0498
intracellular sterol transport (GO:0032366)	19	3	0.13	+	22.43	0.000468	0.0495
positive regulation of humoral immune response (GO:0002922)	19	3	0.13	+	22.43	0.000468	0.0491
cellular response to lipoprotein particle stimulus (GO:0071402)	30	4	0.21	+	18.94	9.03e-05	0.0151
regulation of antigen receptor-mediated signaling pathway (GO:0050854)	68	8	0.48	+	16.71	5.93e-08	3.04e-05
T cell differentiation in thymus (GO:0033077)	52	5	0.37	+	13.66	4.87e-05	0.0092
T cell selection (GO:0045058)	42	4	0.3	+	13.53	0.000298	0.0363
positive regulation of B cell proliferation (GO:0030890)	42	4	0.3	+	13.53	0.000298	0.0361
cellular defense response (GO:0006968)	53	5	0.37	+	13.4	5.3e-05	0.00967
regulation of macrophage migration (GO:1905521)	43	4	0.3	+	13.21	0.000324	0.0369
regulation of membrane depolarization (GO:0003254)	43	4	0.3	+	13.21	0.000324	0.0367
alpha-beta T cell differentiation (GO:0046632)	55	5	0.39	+	12.91	6.25e-05	0.0111
regulation of T cell receptor signaling pathway (GO:0050856)	45	4	0.32	+	12.63	0.00038	0.0425
lymphocyte proliferation (GO:0046651)	80	7	0.56	+	12.43	2.59e-06	0.000837
mononuclear cell proliferation (GO:0032943)	82	7	0.58	+	12.12	3.01e-06	0.000902
B cell activation (GO:0042113)	161	13	1.13	+	11.47	2.87e-10	3.8e-07
regulation of humoral immune response (GO:0002920)	138	11	0.97	+	11.32	8.05e-09	6.08e-06
peptide cross-linking (GO:0018149)	101	8	0.71	+	11.25	9.85e-07	0.000372
regulation of B cell proliferation (GO:0030888)	64	5	0.45	+	11.1	0.000122	0.0188
leukocyte proliferation (GO:0070661)	93	7	0.65	+	10.69	6.57e-06	0.00174
positive regulation of JNK cascade (GO:0046330)	80	6	0.56	+	10.65	3.12e-05	0.00661
alpha-beta T cell activation (GO:0046631)	68	5	0.48	+	10.44	0.00016	0.0228
T cell differentiation (GO:0030217)	145	10	1.02	+	9.8	1.41e-07	6.4e-05
opsonization (GO:0008228)	73	5	0.51	+	9.73	0.000218	0.0291
regulation of complement activation (GO:0030449)	117	8	0.82	+	9.71	2.78e-06	0.000847
immune response-regulating cell surface receptor signaling pathway involved in phagocytosis (GO:0002433)	135	9	0.95	+	9.47	7.94e-07	0.000331
Fc-gamma receptor signaling pathway involved in phagocytosis (GO:0038096)	135	9	0.95	+	9.47	7.94e-07	0.000323
Fc receptor mediated stimulatory signaling pathway (GO:0002431)	138	9	0.97	+	9.26	9.44e-07	0.000374
Fc-gamma receptor signaling pathway (GO:0038094)	138	9	0.97	+	9.26	9.44e-07	0.000365
lymphocyte differentiation (GO:0030098)	246	16	1.73	+	9.24	4.81e-11	8.48e-08
positive regulation of stress-activated MAPK cascade (GO:0032874)	110	7	0.77	+	9.04	1.84e-05	0.00424
positive regulation of stress-activated protein kinase signaling cascade (GO:0070304)	112	7	0.79	+	8.88	2.06e-05	0.00467
B cell differentiation (GO:0030183)	112	7	0.79	+	8.88	2.06e-05	0.0046
immunoglobulin mediated immune response (GO:0016064)	203	12	1.43	+	8.4	3.82e-08	2.42e-05
B cell mediated immunity (GO:0019724)	206	12	1.45	+	8.27	4.45e-08	2.52e-05
immunoglobulin production (GO:0002377)	158	9	1.11	+	8.09	2.73e-06	0.000848
B cell receptor signaling pathway (GO:0050853)	129	7	0.91	+	7.71	4.86e-05	0.00929
lymphocyte activation (GO:0046649)	390	21	2.75	+	7.65	1.15e-12	3.03e-09
adaptive immune response based on somatic recombination of immune receptors built from immunoglobulin superfamily domains (GO:0002460)	272	14	1.92	+	7.31	1.42e-08	9.79e-06
positive regulation of inflammatory response (GO:0050729)	141	7	0.99	+	7.05	8.3e-05	0.0143
lymphocyte mediated immunity (GO:0002449)	263	13	1.85	+	7.02	7.49e-08	3.6e-05
production of molecular mediator of immune response (GO:0002440)	183	9	1.29	+	6.99	8.5e-06	0.00217
leukocyte differentiation (GO:0002521)	350	17	2.46	+	6.9	8.47e-10	7.47e-07
regulation of leukocyte chemotaxis (GO:0002688)	124	6	0.87	+	6.87	0.000308	0.0371
humoral immune response mediated by circulating immunoglobulin (GO:0002455)	166	8	1.17	+	6.85	3.13e-05	0.00654
regulation of JNK cascade (GO:0046328)	125	6	0.88	+	6.82	0.000321	0.038
regulation of B cell activation (GO:0050864)	217	10	1.53	+	6.55	4.6e-06	0.00128
regulation of stress-activated MAPK cascade (GO:0032872)	174	8	1.23	+	6.53	4.32e-05	0.00856
T cell activation (GO:0042110)	242	11	1.7	+	6.46	1.72e-06	0.000593
regulation of inflammatory response to antigenic stimulus (GO:0002861)	221	10	1.56	+	6.43	5.37e-06	0.00144
regulation of stress-activated protein kinase signaling cascade (GO:0070302)	177	8	1.25	+	6.42	4.85e-05	0.00938
phagocytosis (GO:0006909)	333	15	2.34	+	6.4	2.31e-08	1.53e-05
adaptive immune response (GO:0002250)	633	28	4.46	+	6.28	1.42e-14	1.12e-10
complement activation, classical pathway (GO:0006958)	161	7	1.13	+	6.18	0.000183	0.0254
immune response-activating cell surface receptor signaling pathway (GO:0002429)	450	19	3.17	+	6	7.61e-10	7.55e-07
immune response-activating signal transduction (GO:0002757)	450	19	3.17	+	6	7.61e-10	7.1e-07
Fc receptor signaling pathway (GO:0038093)	239	10	1.68	+	5.94	1.04e-05	0.00257
immune response-regulating cell surface receptor signaling pathway (GO:0002768)	486	20	3.42	+	5.85	4.03e-10	4.91e-07
positive regulation of B cell activation (GO:0050871)	171	7	1.2	+	5.81	0.00026	0.0328
immune response-regulating signaling pathway (GO:0002764)	489	20	3.44	+	5.81	4.46e-10	5.06e-07
Fc-epsilon receptor signaling pathway (GO:0038095)	173	7	1.22	+	5.75	0.000279	0.0345
complement activation (GO:0006956)	177	7	1.25	+	5.62	0.000318	0.038
negative regulation of inflammatory response to antigenic stimulus (GO:0002862)	208	8	1.46	+	5.46	0.000143	0.0212
activation of immune response (GO:0002253)	523	20	3.68	+	5.43	1.36e-09	1.08e-06
positive regulation of leukocyte cell-cell adhesion (GO:1903039)	236	9	1.66	+	5.42	5.82e-05	0.0105
antigen receptor-mediated signaling pathway (GO:0050851)	298	11	2.1	+	5.24	1.16e-05	0.00283
hematopoietic or lymphoid organ development (GO:0048534)	635	23	4.47	+	5.14	1.95e-10	2.81e-07
immune system development (GO:0002520)	671	23	4.72	+	4.87	5.49e-10	5.81e-07
positive regulation of immune response (GO:0050778)	732	25	5.15	+	4.85	9.52e-11	1.51e-07
negative regulation of inflammatory response (GO:0050728)	324	11	2.28	+	4.82	2.45e-05	0.00532
regulation of immune effector process (GO:0002697)	474	16	3.34	+	4.79	3.48e-07	0.000149
hemopoiesis (GO:0030097)	587	19	4.13	+	4.6	4.82e-08	2.64e-05
positive regulation of immune system process (GO:0002684)	1051	34	7.4	+	4.59	9.33e-14	3.7e-10
positive regulation of cell-cell adhesion (GO:0022409)	280	9	1.97	+	4.57	0.000203	0.0275
receptor-mediated endocytosis (GO:0006898)	249	8	1.75	+	4.56	0.000461	0.0494
positive regulation of cell activation (GO:0050867)	436	14	3.07	+	4.56	3.44e-06	0.000991
positive regulation of lymphocyte activation (GO:0051251)	380	12	2.68	+	4.49	2.07e-05	0.00457
regulation of leukocyte cell-cell adhesion (GO:1903037)	323	10	2.27	+	4.4	0.000121	0.0188
positive regulation of leukocyte activation (GO:0002696)	425	13	2.99	+	4.34	1.29e-05	0.00305
positive regulation of response to external stimulus (GO:0032103)	505	15	3.56	+	4.22	3.8e-06	0.00108
regulation of inflammatory response (GO:0050727)	550	16	3.87	+	4.13	2.3e-06	0.000761
negative regulation of immune system process (GO:0002683)	587	17	4.13	+	4.11	1.15e-06	0.000426
regulation of immune response (GO:0050776)	1134	32	7.98	+	4.01	1.91e-11	4.33e-08
positive regulation of defense response (GO:0031349)	356	10	2.51	+	3.99	0.000259	0.0329
regulation of lymphocyte activation (GO:0051249)	536	15	3.77	+	3.97	7.63e-06	0.00198
negative regulation of defense response (GO:0031348)	398	11	2.8	+	3.93	0.000146	0.0213
regulation of leukocyte activation (GO:0002694)	625	17	4.4	+	3.86	2.63e-06	0.000835
regulation of cell activation (GO:0050865)	667	18	4.7	+	3.83	1.46e-06	0.000525
negative regulation of response to external stimulus (GO:0032102)	557	15	3.92	+	3.82	1.19e-05	0.00286
leukocyte activation (GO:0045321)	931	25	6.55	+	3.81	1.13e-08	8.12e-06
endocytosis (GO:0006897)	561	15	3.95	+	3.8	1.29e-05	0.00301
positive regulation of MAPK cascade (GO:0043410)	526	14	3.7	+	3.78	2.67e-05	0.00573
leukocyte migration (GO:0050900)	381	10	2.68	+	3.73	0.000437	0.0471
regulation of immune system process (GO:0002682)	1705	43	12	+	3.58	1.06e-13	3.35e-10
cell activation (GO:0001775)	1075	26	7.57	+	3.44	4.34e-08	2.55e-05
immune response (GO:0006955)	1951	47	13.74	+	3.42	2.63e-14	1.39e-10
regulation of defense response (GO:0031347)	856	20	6.03	+	3.32	3.14e-06	0.000923
immune effector process (GO:0002252)	1095	25	7.71	+	3.24	2.39e-07	0.000105
regulation of response to external stimulus (GO:0032101)	1203	27	8.47	+	3.19	1.02e-07	4.76e-05
leukocyte mediated immunity (GO:0002443)	762	17	5.36	+	3.17	3.25e-05	0.00669
regulation of MAPK cascade (GO:0043408)	705	15	4.96	+	3.02	0.000161	0.0229
response to bacterium (GO:0009617)	734	15	5.17	+	2.9	0.000247	0.0321
immune system process (GO:0002376)	2856	58	20.11	+	2.88	1.13e-14	1.79e-10
regulation of cytokine production (GO:0001817)	739	15	5.2	+	2.88	0.000265	0.0331
response to lipid (GO:0033993)	844	17	5.94	+	2.86	0.000111	0.0176
positive regulation of response to stimulus (GO:0048584)	2295	46	16.16	+	2.85	3.22e-11	6.38e-08
positive regulation of intracellular signal transduction (GO:1902533)	1016	20	7.15	+	2.8	3.61e-05	0.00726
positive regulation of cell population proliferation (GO:0008284)	941	18	6.63	+	2.72	0.00013	0.0199
regulation of locomotion (GO:0040012)	998	19	7.03	+	2.7	8.89e-05	0.015
regulation of cell motility (GO:2000145)	956	18	6.73	+	2.67	0.000158	0.0228
regulation of cellular component movement (GO:0051270)	1035	19	7.29	+	2.61	0.000142	0.0214
positive regulation of phosphorylation (GO:0042327)	1092	20	7.69	+	2.6	9.61e-05	0.0159
response to cytokine (GO:0034097)	1125	20	7.92	+	2.53	0.000142	0.0213
positive regulation of protein phosphorylation (GO:0001934)	1015	18	7.15	+	2.52	0.000324	0.0372
cellular response to cytokine stimulus (GO:0071345)	1036	18	7.29	+	2.47	0.000411	0.0447
positive regulation of phosphorus metabolic process (GO:0010562)	1163	20	8.19	+	2.44	0.00022	0.029
positive regulation of phosphate metabolic process (GO:0045937)	1163	20	8.19	+	2.44	0.00022	0.0288
localization of cell (GO:0051674)	1106	19	7.79	+	2.44	0.000323	0.0377
cell motility (GO:0048870)	1106	19	7.79	+	2.44	0.000323	0.0374
cell surface receptor signaling pathway (GO:0007166)	2510	42	17.67	+	2.38	6.67e-08	3.31e-05
regulation of response to stress (GO:0080134)	1566	26	11.03	+	2.36	4.88e-05	0.00911
positive regulation of signal transduction (GO:0009967)	1561	25	10.99	+	2.27	0.000111	0.0177
vesicle-mediated transport (GO:0016192)	1964	30	13.83	+	2.17	5e-05	0.00922
response to organic substance (GO:0010033)	3006	43	21.16	+	2.03	4.65e-06	0.00127
interspecies interaction between organisms (GO:0044419)	2125	30	14.96	+	2.01	0.000287	0.0353
regulation of response to stimulus (GO:0048583)	4275	59	30.1	+	1.96	5.3e-08	2.81e-05
regulation of localization (GO:0032879)	2771	38	19.51	+	1.95	4.37e-05	0.00856
cellular response to organic substance (GO:0071310)	2350	32	16.55	+	1.93	0.000323	0.038
response to external stimulus (GO:0009605)	2532	34	17.83	+	1.91	0.000195	0.0266
cellular response to chemical stimulus (GO:0070887)	2924	38	20.59	+	1.85	0.000174	0.0245
positive regulation of biological process (GO:0048518)	6275	80	44.18	+	1.81	9.77e-10	8.16e-07
animal organ development (GO:0048513)	3244	40	22.84	+	1.75	0.000334	0.0376
positive regulation of metabolic process (GO:0009893)	3852	47	27.12	+	1.73	9.89e-05	0.0162
positive regulation of macromolecule metabolic process (GO:0010604)	3566	43	25.11	+	1.71	0.00025	0.0322
positive regulation of cellular process (GO:0048522)	5685	65	40.03	+	1.62	9.92e-06	0.0025
signal transduction (GO:0007165)	5152	58	36.27	+	1.6	7.29e-05	0.0127
signaling (GO:0023052)	5504	61	38.75	+	1.57	6.84e-05	0.0121
cell communication (GO:0007154)	5595	61	39.39	+	1.55	0.000113	0.0177
response to stimulus (GO:0050896)	8502	89	59.86	+	1.49	1.6e-06	0.000563
cellular response to stimulus (GO:0051716)	6793	71	47.83	+	1.48	8.46e-05	0.0144
regulation of cellular process (GO:0050794)	11345	103	79.87	+	1.29	0.000104	0.0169
regulation of biological process (GO:0050789)	11904	106	83.81	+	1.26	0.000184	0.0253
biological regulation (GO:0065007)	12575	110	88.53	+	1.24	0.000215	0.029
