## Supplementary Table 9 for "Epigenome-wide meta-analysis of BMI in nine cohorts: examining the utility of epigenetic BMI in predicting metabolic health"

### Sheet: Sheet1
Table S9. Unique CpG sites associated with BMI in individuals of African descent
CpG Site	Z	adjusted.p.values	fdr2	Name	AddressA_ID	AlleleA_ProbeSeq	AddressB_ID	AlleleB_ProbeSeq	Infinium_Design_Type	Next_Base	Color_Channel	Forward_Sequence	Genome_Build	CHR	MAPINFO	SourceSeq	Chromosome_36	Coordinate_36	Strand	Probe_SNPs	Probe_SNPs_10	Random_Loci	Methyl27_Loci	UCSC_RefGene_Name	UCSC_RefGene_Accession	UCSC_RefGene_Group	UCSC_CpG_Islands_Name	Relation_to_UCSC_CpG_Island	Phantom	DMR	Enhancer	HMM_Island	Regulatory_Feature_Name	Regulatory_Feature_Group	DHS
cg00474696	6.10292	8.6455e-08	0.0419806	cg00474696	11768455	ACATTCATCTCTCTAAAACACAAACCACAAAACATATTATAACTTAACCC			II			TTGAAATGGTCAAGCTGAGAAACCCAAATTGAGTTCTATGATCCTGGCACTGAAGATTCT[CG]GGCTAAGTCATAACATGCTTTGTGGTCTGTGTTTCAGAGAGATGAATGTAGGTGAGCTGT	37	2	224821113	CGGGCTAAGTCATAACATGCTTTGTGGTCTGTGTTTCAGAGAGATGAATG	2	224529357	F			NA	NA	MRPL44	NM_022915	TSS1500	chr2:224821928-224822575	N_Shore			NA				NA
cg01765641	6.67221	4.84356e-09	0.00235192	cg01765641	11659446	AAAATCAAATTCCRTAAAACACTTACAACAATATCCRACACTCAATAAAC			II			AAAAAAAAAAAAAAGTCAAGTTCCGTAAAGCACTTACAACAGTGTCCGGCACTCAGTAAG[CG]CTTCAGAAGTACTGTCATAAATATCAAAGGACTGGAATGAAAATTATAAAAATTATGGTA	37	3	17781888	AAGTCAAGTTCCGTAAAGCACTTACAACAGTGTCCGGCACTCAGTAAGCG	3	17756892	R			NA	TRUE	TBC1D5;TBC1D5;TBC1D5	NM_014744;NM_014744;NM_001134380	1stExon;5'UTR;5'UTR	chr3:17783646-17784455	N_Shore			NA				NA
cg01844514	6.76676	2.93146e-09	0.00142345	cg01844514	45734506	AACCCCCTTAACCACAAAAACTATTAAATAAACAAATAACTTTCACTCTC			II			CTTCTGAGGCTTGTAAAAGCCTTGGCAGGTGTTTAACCTATTCTATTGTGGAGCCTCACA[CG]AGAGTGAAAGCCACCTGCTTATCCAACAGTCTCTGTGGCCAAGGGGGTTAATTGAACTTA	37	7	149557121	ACCCCCTTGGCCACAGAGACTGTTGGATAAGCAGGTGGCTTTCACTCTCG	7	149188054	F			NA	NA	ZNF862	NM_001099220	Body	chr7:149558420-149558665	N_Shore			NA				NA
cg02669349	6.41786	1.80887e-08	0.00878346	cg02669349	66797342	TCTATAAATCCAACTACTATAAATCCTCACTTCCATCCCTACACTAAACA	14715316	TCTATAAATCCGACTACTATAAATCCTCGCTTCCATCCCTACACTAAACG	I	C	Grn	AGGGCGGATGGGTCTGTGAGTCCGACTGCTGTGAATCCTCGCTTCCATCCCTGCACTGGG[CG]CTATGAACCCGGGCCCATCCACACTCCTCTAACCACTCTCCTCAAGCCCTCTCCTTGGGA	37	10	74032907	CGCCCAGTGCAGGGATGGAAGCGAGGATTCACAGCAGTCGGACTCACAGA	10	73702913	R			NA	NA	DDIT4	NM_019058	TSS1500	chr10:74033167-74034698	N_Shore			NA		10:74032698-74034044	Promoter_Associated	NA
cg03152187	-6.34134	2.66337e-08	0.0129327	cg03152187	43792301	AAACCCAAACACTAAACTATATTATCACTCCAAATAACCCRAAAATCAAC			II			TGAGCTGTCCTGGAGACGGGGTACTGTGCAGTGGTCGGGGTAGGGGTGGAGCTCTGCCGT[CG]CTGACTCCCGGGCTACCTGGAGTGATAACACAGCCCAGTGTCTGGGCCCCTGCCTGAGAC	37	17	75417165	CGCTGACTCCCGGGCTACCTGGAGTGATAACACAGCCCAGTGTCTGGGCC	17	72928760	F	rs312913		NA	NA	SEPT9;SEPT9;SEPT9;SEPT9;SEPT9	NM_001113492;NM_001113493;NM_001113491;NM_006640;NM_001113494	Body;Body;Body;Body;Body					TRUE		17:75416323-75417589	Promoter_Associated	TRUE
cg03260624	6.45518	1.49544e-08	0.0072615	cg03260624	55613418	TCCCATCTCAAAATCTTTATACTTACCRTTTCAAAATCTTTATACTTACC			II			AAGGTGGTGAAGGAGTGACCTGTGCAGATATTTGGGGAAGAGCATTCCAAACAGAGGAAA[CG]GCAAGTACAAAGACCCTGAAACGGCAAGTACAAAGACCCTGAGATGGGAGTGTGCCTAGC	37	1	91970722	CGGCAAGTACAAAGACCCTGAAACGGCAAGTACAAAGACCCTGAGATGGG	1	91743310	F	rs36036746		NA	NA	CDC7;CDC7;CDC7	NM_003503;NM_001134420;NM_001134419	Body;Body;Body	chr1:91966263-91966999	S_Shelf			NA				NA
cg03546163	6.79196	2.5613e-09	0.00124371	cg03546163	53698368	CTACAATCTTATCCAATTCCTTTCAACTATTTACATAAAATAAACCCTCC			II			AATAATGGAAGCTACAGTCTTATCCAGTTCCTTTCAACTATTTACATAGAATAAGCCCTC[CG]AACGTGAGGATGAATTATTGTTCAACCTATCCACACTAAACATCAAAAAGCCAACTTAGC	37	6	35654363	CGGAGGGCTTATTCTATGTAAATAGTTGAAAGGAACTGGATAAGACTGTA	6	35762341	R			NA	NA	FKBP5;FKBP5;FKBP5;FKBP5	NM_004117;NM_001145775;NM_001145777;NM_001145776	5'UTR;5'UTR;5'UTR;5'UTR	chr6:35655607-35656856	N_Shore			NA				NA
cg04986899	7.20095	2.68012e-10	0.00013014	cg04986899	20740398	TCATATCTTCAAACAACACAATATAAAAATATTCAAACRAAATTATCTAC			II			ATTTCACTCATTCATTCTCTCCCTGTCCCCCACGGGTTACAAGACGCTGTGAGGAAGGAA[CG]CAGACAACCCCGTCTGAACACTCCCACATTGTGCTGCTTGAAGACATGAGCCCCGTCTTC	37	16	17553784	CGCAGACAACCCCGTCTGAACACTCCCACATTGTGCTGCTTGAAGACATG	16	17461285	F			NA	NA	XYLT1	NM_022166	Body					TRUE				NA
cg05014837	-6.16814	6.2915e-08	0.0305501	cg05014837	13751477	CCAACTCATACTCATATATTCCAACACRTCCTTATTCTCCTCCAATTACC			II			TTTTATGTCTGATGATGGAGTTGGCATCCACAGGGCAGGCAGCTAGGAAGGGAAGATAAA[CG]GTAACTGGAGGAGAATAAGGACGTGCTGGAACACATGAGTATGAGCTGGAGCTCATAATT	37	2	135059316	CGGTAACTGGAGGAGAATAAGGACGTGCTGGAACACATGAGTATGAGCTG	2	134775786	F	rs77454580		NA	NA	MGAT5	NM_002410	Body					TRUE				NA
cg05490029	6.87424	1.64297e-09	0.000797789	cg05490029	71743384	CCAATACTTACTAAATACCAACCATAAACTAAAAACCATAATAAATAAAC			II			ACGTTTCGTGGTACCACATCACTATCCTCCAGCCACAATGGCCTTTCTCTTCCTGCCCAG[CG]TCCACTTACTATGGTCTTTAGCCCATGGCTGGCATTCAGTAAGTACTGGGGGGTGACAGA	37	8	79719015	CAGTACTTACTGAATGCCAGCCATGGGCTAAAGACCATAGTAAGTGGACG	8	79881570	F	rs11777564		NA	NA	IL7	NM_000880	TSS1500	chr8:79716681-79717403	S_Shore			NA				NA
cg05575921	8.71754	2.06536e-14	1.00289e-08	cg05575921	39749436	CCTCAAACAATAAAAAACTAAAAAACTACATATCAAATAAAACCCAACCA	34683389	CCTCGAACAATAAAAAACTAAAAAACTACGTATCAAATAAAACCCAACCG	I	A	Red	GGGGACTGTTCACCTCTGAGAGGGCAGCCCTGCCCCGCGGCCCTGGCCCTGCCCTGCACC[CG]GCTGGGTCTCATCTGACACGCAGCCTTCCAGCCTCTCATTGCCCGAGGGGTGGGCCCTGG	37	5	373378	CGGCTGGGTCTCATCTGACACGCAGCCTTCCAGCCTCTCATTGCCCGAGG	5	426378	F			NA	NA	AHRR	NM_020731	Body	chr5:373842-374426	N_Shore			TRUE				NA
cg06126421	6.89635	1.45695e-09	0.000707462	cg06126421	57721309	TAAAAACTCTCTAATATTTCTCCTCCTCTAAAACCCCATAATTCAACAAC			II			AAGGCATAAATTAAAGGCTCTCTAATGTTTCTCCTCCTCTGAAACCCCATGATTCAGCAG[CG]TCTCCCATGTGTGCTCAAAAGTTGGACGTGCCTCCAGCCTACCCTCCAAAGCAGTTGCCA	37	6	30720080	CGCTGCTGAATCATGGGGTTTCAGAGGAGGAGAAACATTAGAGAGCCTTT	6	30828059	R			NA	NA								TRUE				TRUE
cg06188083	6.32025	2.96086e-08	0.0143772	cg06188083	26777356	AAAATTTACATTCTATTAAAAAACTCAAATTAATATAATTCAAACCACTC			II			TCCCACGTGATCAATGAACAGGGAGAAGGTGTTGCTTGCAGTCTCTCAAACTGTGTTCTG[CG]AGTGGCCTGAATCATATCAACCTGAGTCTTCTAATAGAATGCAAATTTCTAGGTCCTGCA	37	10	91093005	AAATTTGCATTCTATTAGAAGACTCAGGTTGATATGATTCAGGCCACTCG	10	91082985	F			NA	NA	IFIT3;IFIT3	NM_001549;NM_001031683	Body;Body					TRUE				NA
cg08122652	6.19814	5.42965e-08	0.0263651	cg08122652	55730355	TTCCAATCTTACCAACCATATACAAAAACCTTATCTCAAACCTCTCTACC			II			GACGGGCCCATTTCCAGTCTTACCAGCCATGTGCAAAAACCTTATCTCAGGCCTCTCTGC[CG]CCACTCATCCCTGCTTGTAAATGTGTCCTCCACACGGTTGTCAGCACCATATTTCTAAAA	37	3	122281939	CGGCAGAGAGGCCTGAGATAAGGTTTTTGCACATGGCTGGTAAGACTGGA	3	123764629	R			NA	NA	PARP9;PARP9;DTX3L;PARP9;PARP9;PARP9;PARP9	NM_001146106;NM_001146104;NM_138287;NM_031458;NM_001146103;NM_001146105;NM_001146102	5'UTR;5'UTR;TSS1500;5'UTR;5'UTR;5'UTR;5'UTR	chr3:122283002-122283594	N_Shore			NA				NA
cg08316365	6.17304	6.14218e-08	0.029825	cg08316365	56743300	ATATTCACTATCATTCRATACAATTTTATAAACTAACCTAAAACRTACAC			II			AGTAGTGAAATATGTTCACTGTCATTCGGTGCAGTTTTGTAGACTAACCTGAAACGTACA[CG]TGCCAATGACCACATAATTATTGCCACCATATGCAATTAGGTTTCCTGAATCCCCATTCT	37	12	102512153	TGTTCACTGTCATTCGGTGCAGTTTTGTAGACTAACCTGAAACGTACACG	12	101036283	R			NA	NA	NUP37	NM_024057	1stExon	chr12:102513668-102514076	N_Shore			NA				NA
cg08388111	6.13628	7.35125e-08	0.035696	cg08388111	19764474	AACAAACACTAAATACTAAAACCCAAAAAACACCCAAACAAAAAAATCCA	60706395	AACGAACGCTAAATACTAAAACCCGAAAAACGCCCGAACAAAAAAATCCG	I	A	Red	CACAAAGCGCTAGGCGAGCGCTGGGTGCTAGGACCCGGGGGGCGCCCGGGCAGGGAGGTC[CG]GCTGCGCTGCCTGCAGTCCGCGGGGAGGGCGGATGGGTCTGTGAGTCCGACTGCTGTGAA	37	10	74032820	GGCGAGCGCTGGGTGCTAGGACCCGGGGGGCGCCCGGGCAGGGAGGTCCG	10	73702826	R			NA	NA	DDIT4	NM_019058	TSS1500	chr10:74033167-74034698	N_Shore			NA	10:73702729-73702876	10:74032698-74034044	Promoter_Associated	NA
cg08422172	6.08682	9.3466e-08	0.0453849	cg08422172	48675402	AACCTAAAAACCTATCCACCTAACTCTTCTACACATTACRTACCAAAAAC			II			GCCTGGCTCCAAGCCTGAGAGCCTATCCACCTGGCTCTTCTGCACATTACGTGCCAAAGA[CG]CCTGGAGGGGAGTGAGCATCTGTCTAGGGTGGCCCTGGGCTGGGCTCTGAAAGACAAATA	37	16	11886668	GCCTGAGAGCCTATCCACCTGGCTCTTCTGCACATTACGTGCCAAAGACG	16	11794169	R			NA	NA				chr16:11890324-11891521	N_Shelf			NA		16:11886490-11886737	Promoter_Associated_Cell_type_specific	NA
cg09624923	-6.55826	8.79303e-09	0.0042697	cg09624923	28668510	AAATCAAAATAAACACTACTAATACAATACAAATACTTACATATTTACCC			II			AACCTAAAACCAAGTCAGAGTAAACACTGCTAATACAATACAGGTACTTACATATTTACC[CG]GCATAATCTCCAGGATTCCACCCACAACCTAACAGATCCTAACTCTCTGGCAGAGTGAGA	37	10	33244211	AGTCAGAGTAAACACTGCTAATACAATACAGGTACTTACATATTTACCCG	10	33284217	R			NA	NA	ITGB1;ITGB1	NM_002211;NM_133376	5'UTR;5'UTR	chr10:33246271-33247707	N_Shelf			NA				NA
cg09935388	6.86026	1.77236e-09	0.000860618	cg09935388	67610463	CRAAAAAATTCTTCCTACCAAAACRTCAAATAACCAAACAAAAATTAAAC			II			CAGGCTGGCCACTTCAGTGAGAGGCTGTACCCGGAGTTTCGTTCGGAGGGGTTCGGGGCG[CG]CCCAATCCTTGTCTGGCCACTTGACGCCCTGGCAGGAAGAATCCTCCCGCCGCCGGCTCC	37	1	92947588	GGGAGGATTCTTCCTGCCAGGGCGTCAAGTGGCCAGACAAGGATTGGGCG	1	92720176	F			NA	NA	GFI1;GFI1;GFI1	NM_001127215;NM_001127216;NM_005263	Body;Body;Body	chr1:92945907-92952609	Island		CDMR	TRUE	1:92720000-92724204			NA
cg10439456	7.01742	7.49579e-10	0.000363978	cg10439456	60803371	ATAACTCTTTATAAATCACTCAAAAACACAATATTAATACATCTCTCTAC			II			TTGGCTCTGTGGTGGCTCTTTATAAGTCACTCAGGAGCACAGTGTTGGTACATCTCTCTG[CG]AGCTAAAACTGCTGAAGAAAGCTGTATGAAATGAAGCTTTTTTCATCCTGCTTTCTTAGG	37	15	45028270	CGCAGAGAGATGTACCAACACTGTGCTCCTGAGTGACTTATAAAGAGCCA	15	42815562	R			NA	NA	TRIM69;TRIM69	NM_080745;NM_182985	TSS1500;TSS1500					TRUE				NA
cg10700424	-6.12821	7.64584e-08	0.0371264	cg10700424	59770408	CTAAATACAAACTAAAATAAAAACCCAAATCCCCACACTTAAAAAACACA	69750477	CTAAATACGAACTAAAATAAAAACCCGAATCCCCGCGCTTAAAAAACACG	I	C	Grn	TCCCGCGCGCGGCTGAGTGCGGACTGGAGTGGGAACCCGGGTCCCCGCGCTTAGAGAACA[CG]CGATGACCACGTGGAGCCTCCGGCGGAGGCCGGCCCGCACGCTGGGACTCCTGCTGCTGG	37	11	134201952	CTGAGTGCGGACTGGAGTGGGAACCCGGGTCCCCGCGCTTAGAGAACACG	11	133707162	R			NA	NA	GLB1L2;GLB1L2	NM_138342;NM_138342	1stExon;5'UTR	chr11:134201784-134202407	Island			TRUE	11:133706672-133707698	11:134201236-134202836	Unclassified	NA
cg11078090	6.12673	7.70099e-08	0.0373942	cg11078090	30765406	TTACCCAATACTTTAAATATCTACAACTATTTTAAAACTTCATACAAACC			II			CAGAGAGAACGTAACAGGATTACTGCTGTGGCTGGAAGAGGCCAATTCTGCAGCACCCAC[CG]GTTTGCATGAAGTTTCAAAACAGCTGCAGACATCCAAAGCACTGGGTAAGGAGGCCATCC	37	1	23878540	TACCCAGTGCTTTGGATGTCTGCAGCTGTTTTGAAACTTCATGCAAACCG	1	23751127	F			NA	NA				chr1:23881017-23881755	N_Shelf			NA				NA
cg11647481	6.15609	6.6736e-08	0.0324054	cg11647481	73676449	ACTTTTCTCTCCCAACCACACATCTATAACTCTACAAATACATAACTACA	40673401	ACTTTTCTCTCCCAACCGCACGTCTATAACTCTACAAATACGTAACTACG	I	C	Grn	TAAACGTGGCTGGCTTTTCTCTCCCAACCGCACGTCTGTGGCTCTGCAGATGCGTGGCTG[CG]CGTGGTTTGGTGCCGGAGCTGTGGCTCCTCCGCAGCACCAGCAGTTTCTGCGTCGCTCGC	37	7	4781704	GCTTTTCTCTCCCAACCGCACGTCTGTGGCTCTGCAGATGCGTGGCTGCG	7	4748230	R			NA	NA	FOXK1	NM_001037165	Body	chr7:4784820-4785058	N_Shelf			NA	7:4748198-4748449			NA
cg11660018	6.41668	1.81975e-08	0.00883629	cg11660018	16669387	TAACAAAACCACCAATACTTTACATTTCCTTACAACACTCAATACTATAC			II			TGGGCTCCCCAGCCACCGCCGCTCAGAAGCTGCCAAGCACCCCCGGTGCTTTGGGCCCCA[CG]CACAGCACTGAGTGCTGTAAGGAAATGCAAAGCATTGGTGGCCCTGCCATGGGAATACAG	37	11	86510915	CGCACAGCACTGAGTGCTGTAAGGAAATGCAAAGCATTGGTGGCCCTGCC	11	86188563	F			NA	NA	PRSS23	NM_007173	TSS1500	chr11:86511184-86511889	N_Shore			NA				TRUE
cg12149299	6.34117	2.66566e-08	0.0129438	cg12149299	29670405	CTCCAAAAAAAACAACCAACAAAAAAACTCTAAAACCCTCTCTAAACACC			II			CCAGTCAGCTGCTCCAGAAGAGGCAGCCAGCAAAAGAGCTCTGGAGCCCTCTCTGGGCAC[CG]TGCCTCCTAAAATTTGAGCACAGGCCAATCTTGTTGCCCCTCATTCTTAGACGGCATTTT	37	12	96762309	CGGTGCCCAGAGAGGGCTCCAGAGCTCTTTTGCTGGCTGCCTCTTCTGGA	12	95286440	R			NA	NA	CDK17;CDK17	NM_001170464;NM_002595	5'UTR;5'UTR					TRUE				NA
cg13920435	-6.82652	2.12693e-09	0.00103279	cg13920435	50659469	AAAAACAAATAAAAAATACCTACTATCATCATTCCATAAACCCTACTACA	27601467	GAAAACAAATAAAAAATACCTACTATCATCGTTCCGTAAACCCTACTACG	I	A	Red	CGCTGTCACGCAGCAGCAAGCTTAATCCCGCATAAAAAACGCATGCGCCGAGAGCGTGCC[CG]CAGCAGGGCCCACGGAACGATGACAGCAGGCACCTCCTATCTGCCCCCGCCCCCGGCGTC	37	9	90589640	GGGGGCAGATAGGAGGTGCCTGCTGTCATCGTTCCGTGGGCCCTGCTGCG	9	89779460	F	rs34581063		NA	NA	CDK20;CDK20;CDK20;CDK20;CDK20;CDK20;CDK20;CDK20;CDK20;CDK20	NM_001039803;NM_012119;NM_001170639;NM_001170640;NM_178432;NM_001039803;NM_001170640;NM_012119;NM_178432;NM_001170639	1stExon;1stExon;1stExon;1stExon;5'UTR;5'UTR;5'UTR;5'UTR;1stExon;5'UTR	chr9:90589209-90589807	Island	high-CpG:89778964-89779522		NA	9:89779045-89779649	9:90589024-90590074	Promoter_Associated_Cell_type_specific	NA
cg14098681	-6.29254	3.40104e-08	0.0165147	cg14098681	13623399	AAAACAAAACAAAACAAACAACACAATCTAACCAAACAAATCATACACCA	12809360	AAAACGAAACAAAACGAACAACGCAATCTAACCGAACAAATCGTACGCCG	I	C	Grn	AGAGACGGAGGGAGAGCGAGACAGAGCGAGCAACGCAATCTGACCGAGCAGGTCGTACGC[CG]CCGCCTCCTCCTCCTCTCTGCTCTTCGCTACCCAGGTTGGTACTGGTGACTTTTTTTTTT	37	10	8096818	AGAGCGAGACAGAGCGAGCAACGCAATCTGACCGAGCAGGTCGTACGCCG	10	8136824	R			NA	NA	FLJ45983;GATA3;GATA3;GATA3;GATA3;FLJ45983	NR_024255;NM_002051;NM_001002295;NM_001002295;NM_002051;NR_024256	TSS1500;5'UTR;1stExon;5'UTR;1stExon;TSS1500	chr10:8091374-8098329	Island			NA	10:8136769-8136828			NA
cg15391590	-6.2874	3.48933e-08	0.0169434	cg15391590	23784372	ATAATCCCTTCTTTTTTCTAATACATTATCCATCRCCCTATTTTCCCAAC			II			TGGCCCAAATATGATGAGTCACCTCATAATCTGAAAGTAAAGAACAAAAACTTACTGTTG[CG]CTGGGAAAATAGGGCGATGGACAATGCACTAGAAAAAAGAAGGGACCATGGTAGGCGCCT	37	6	52913427	CGCTGGGAAAATAGGGCGATGGACAATGCACTAGAAAAAAGAAGGGACCA	6	53021386	F	rs11459571		NA	NA	ICK;ICK	NM_016513;NM_014920	5'UTR;5'UTR					TRUE		6:52913167-52913508	Unclassified_Cell_type_specific	NA
cg15763258	6.61351	6.59337e-09	0.00320159	cg15763258	61673343	TAATCTAACAAATAACAAATCATCTTCACTACATTAATCAATAATCACCC			II			TAATTCCAGTGGGGGAGGCAGCTGGTGCTGAAAGGAATTGGGGGACAGTATAGGAATGTT[CG]GGTGACTACTGATTAATGTAGTGAAGATGATCTGTCACTTGCCAGACCAACAGGAGTTGG	37	11	128561675	CGGGTGACTACTGATTAATGTAGTGAAGATGATCTGTCACTTGCCAGACC	11	128066885	F			NA	NA	FLI1	NM_001167681	TSS1500	chr11:128562671-128565011	N_Shore		RDMR	NA		11:128561561-128562410	Unclassified	NA
cg16357921	-6.17218	6.16807e-08	0.0299507	cg16357921	19631397	CAAATAAAAAATACCTACTATCATCRTTCCRTAAACCCTACTACRAACAC			II			GCCCTCCGCTGTCACGCAGCAGCAAGCTTAATCCCGCATAAAAAACGCATGCGCCGAGAG[CG]TGCCCGCAGCAGGGCCCACGGAACGATGACAGCAGGCACCTCCTATCTGCCCCCGCCCCC	37	9	90589634	AGATAGGAGGTGCCTGCTGTCATCGTTCCGTGGGCCCTGCTGCGGGCACG	9	89779454	F	rs34581063	rs41286033	NA	TRUE	CDK20;CDK20;CDK20;CDK20;CDK20;CDK20;CDK20;CDK20;CDK20;CDK20	NM_001039803;NM_012119;NM_001170639;NM_001170640;NM_178432;NM_001039803;NM_001170640;NM_012119;NM_178432;NM_001170639	1stExon;1stExon;1stExon;1stExon;5'UTR;5'UTR;5'UTR;5'UTR;1stExon;5'UTR	chr9:90589209-90589807	Island	high-CpG:89778964-89779522		NA	9:89779045-89779649	9:90589024-90590074	Promoter_Associated_Cell_type_specific	NA
cg16449219	6.22521	4.75123e-08	0.0230709	cg16449219	46747352	AAAAAACTCTTTTATTTTCAATTCTAACTATATTCAACATCTTAACTTAC			II			TACAGAACTCTCTAACTTAGAGGTGATCGTCCATACGGCAGATCATTACAACATGAAAAA[CG]TAAGCTAAGATGTTGAACACAGCCAGAACTGAAAATAAAAGAGCTTTCTAAAACAAATCA	37	14	51290169	CGTAAGCTAAGATGTTGAACACAGCCAGAACTGAAAATAAAAGAGCTTTC	14	50359919	F			NA	NA	NIN;NIN;NIN;NIN;NIN	NM_182946;NM_020921;NM_182944;NM_016350;NM_016350	5'UTR;5'UTR;5'UTR;1stExon;5'UTR					NA				NA
cg16672562	6.08657	9.35797e-08	0.0454402	cg16672562	72735335	AAATACAATACAACCAAAACCCAAATACAAATTACAAATAAATACACACA	21710370	AAATACGATACAACCAAAACCCGAATACGAATTACGAATAAATACGCACG	I	A	Red	GCTCGGGTGCCCCCCCTCCCCACCCAAGGCCGGCCCTTTCCTGTGGAGTCATCTCACCGC[CG]TGCGCACCCACTCGTAACTCGCACCCGGGTCCTGGCTGCACCGCATCCCCTCCTGCACCC	37	19	46801672	GGATGCGGTGCAGCCAGGACCCGGGTGCGAGTTACGAGTGGGTGCGCACG	19	51493512	F			NA	NA	HIF3A;HIF3A;HIF3A	NM_022462;NM_152795;NM_022462	5'UTR;Body;1stExon	chr19:46800053-46800603	S_Shore			NA		19:46801645-46801676	Unclassified_Cell_type_specific	TRUE
cg18145558	6.67399	4.79852e-09	0.00233005	cg18145558	45806476	AAAACTAAACTACACAACCRAAAATAAACAACTTCATCAATATTACAACC			II			TAATGCCACCGCTGATCTGATAGGAGGCGGAGCTCAGGCAGTAATGCTAGCAATGGGGTG[CG]GCTGTAATACTGATGAAGCTGCTCACCTCCGGCTGTGCAGCCCAGTTCCTAACAGACCAC	37	2	96807942	CGGCTGTAATACTGATGAAGCTGCTCACCTCCGGCTGTGCAGCCCAGTTC	2	96171669	F		rs77332221	NA	NA				chr2:96810443-96811454	N_Shelf			NA		2:96807866-96808735	Promoter_Associated_Cell_type_specific	NA
cg18146737	6.26208	3.95793e-08	0.0192188	cg18146737	10623453	AAACACAAAAAAAACATCCAATCAAACTTCAAACAACAAAACAAAAACCA	24686381	AAACACAAAAAAAACGTCCGATCAAACTTCAAACGACAAAACGAAAACCG	I	C	Grn	CCGAGGCTGTGGAGGCACAAGGGGAGCGTCCGGTCAGGCTTCAGACGGCAGAGCGGAGGC[CG]CCGGGCTGCGGCTGCGAGCGTGGCGTGTTCGCGGACTGCGGGGCACCCAGCGCTTGTAGA	37	1	92946700	AGGCACAAGGGGAGCGTCCGGTCAGGCTTCAGACGGCAGAGCGGAGGCCG	1	92719288	R			NA	NA	GFI1;GFI1;GFI1	NM_001127215;NM_001127216;NM_005263	Body;Body;Body	chr1:92945907-92952609	Island			TRUE	1:92718455-92719921			NA
cg18316974	6.30988	3.11862e-08	0.0151433	cg18316974	28781478	ACCTACACTAATAACTAAACCCTTCCACCCTTAAATACTATAAAAAACCA	56645394	ACCTACGCTAATAACTAAACCCTTCCGCCCTTAAATACTATAAAAAACCG	I	A	Red	AAGGGCGCATCTATAAATGCCCGTAGTTGAGCTGTTAAGAAGGAGAAGGTGGCGGCCGTT[CG]GCCCCTCACAGCACTCAAGGGCGGAAGGGTCCAGCCACCAGCGCAGGCACTCTCCCAGCC	37	1	92947035	CGGCCCCTCACAGCACTCAAGGGCGGAAGGGTCCAGCCACCAGCGCAGGC	1	92719623	F			NA	NA	GFI1;GFI1;GFI1	NM_001127215;NM_001127216;NM_005263	Body;Body;Body	chr1:92945907-92952609	Island		CDMR	TRUE	1:92718455-92719921			NA
cg18335991	6.797	2.49299e-09	0.00121054	cg18335991	58660407	CAACAACTTTACCTTCCCTCAATCTCCTTAACTATCTTAAACATCATAAC			II			TGGAGGGAAAGATTCCAGAACACTCAGATGTGGCCATTTGTCCCCTCCAGAGTGCCCACA[CG]CTATGATGTCCAAGACAGCCAAGGAGACTGAGGGAAGGCAAAGCTGCTGGGAGGGCAAAG	37	15	74724562	CGCTATGATGTCCAAGACAGCCAAGGAGACTGAGGGAAGGCAAAGCTGCT	15	72511615	F			NA	NA	SEMA7A;SEMA7A;SEMA7A	NM_003612;NM_001146029;NM_001146030	Body;Body;5'UTR	chr15:74725323-74726487	N_Shore		CDMR	NA		15:74724380-74724650	Unclassified_Cell_type_specific	NA
cg22891070	7.12297	4.16185e-10	0.00020209	cg22891070	55727325	ATTACAAATAAATACACACAACAATAAAATAACTCCACAAAAAAAAACCA	54785340	ATTACGAATAAATACGCACGACGATAAAATAACTCCACAAAAAAAAACCG	I	A	Red	CCTGGCTGGGTGGGGGCCCCTCTTGGCTGAGCTCGGGTGCCCCCCCTCCCCACCCAAGGC[CG]GCCCTTTCCTGTGGAGTCATCTCACCGCCGTGCGCACCCACTCGTAACTCGCACCCGGGT	37	19	46801642	CGGCCCTTTCCTGTGGAGTCATCTCACCGCCGTGCGCACCCACTCGTAAC	19	51493482	F			NA	NA	HIF3A;HIF3A	NM_152795;NM_022462	Body;TSS200	chr19:46800053-46800603	S_Shore			NA				TRUE
cg23576855	7.01301	7.68086e-10	0.000372965	cg23576855	74615430	CRATTAACAAAATACTAACAAAACACAAAAATTACCCAAACTACAAATCC			II			GAGGTTCTGCGCGGTTGGCAGAGTGCTGGCAGGACACAGGGGTTGCCCAGGCTACAGATC[CG]GGTTCAGGCCCAGCCGTGGGGACTGTTCACCTCTGAGAGGGCAGCCCTGCCCCGCGGCCC	37	5	373299	GGTTGGCAGAGTGCTGGCAGGACACAGGGGTTGCCCAGGCTACAGATCCG	5	426299	R			NA	NA	AHRR	NM_020731	Body	chr5:373842-374426	N_Shore			TRUE				NA
cg23859635	6.40664	1.91501e-08	0.00929882	cg23859635	66622352	AATACAAACTCTTAAATACAAATAAATACAAACAACAAAATACCTTCCTC			II			CCCGGAATCTTCCTGGCCCTAGAGCCTGCAGGCTCCAGGCCGGCCCCTTGAATCTCACCG[CG]AGGAAGGCACCCTGCTGCCTGCACTTATTTGCATCCAAGAGTTTGCATTGAGACTGGCGC	37	2	42795262	ATGCAAACTCTTGGATGCAAATAAGTGCAGGCAGCAGGGTGCCTTCCTCG	2	42648766	F			NA	NA	MTA3	NM_020744	TSS1500	chr2:42795847-42796230	N_Shore			TRUE		2:42795180-42796994	Promoter_Associated	TRUE
cg25212453	6.29423	3.37247e-08	0.0163759	cg25212453	13789385	ACACTCAATATTTATTCAATACCTCACATTTATACAACCCTTTACACTCA	12632493	ACGCTCAATATTTATTCAATACCTCGCGTTTATACAACCCTTTACACTCG	I	C	Grn	GGTGGCGACCCCAAGATGCGGCCTCAGCCGCCGGCCGTGTTTGTGCTCCAGCCGATGAAG[CG]AGTGCAAAGGGCTGTACAAACGCGAGGCACTGAACAAACACTGAGCGTGCCGTCCAGATG	37	17	1509953	ACGCTCAGTGTTTGTTCAGTGCCTCGCGTTTGTACAGCCCTTTGCACTCG	17	1456703	F			NA	NA	SLC43A2	NM_152346	Body	chr17:1509882-1510101	Island			NA	17:1456661-1456849			NA
cg25652701	-6.81994	2.20368e-09	0.00107005	cg25652701	40654420	ACTTCAACAAAACACRTCCTTCCTCTTAAATCAAAAATAAAACACTTCRC			II			AAATAAATAAAGCAAAGAAATAAAATACGTGGCTGCTGTTGTCAGCACTGCCAGACTGGG[CG]CGAAGTGTTTTATCTCTGATCTAAGAGGAAGGACGTGCTCTGCTGAAGTGAGAAGGGAGG	37	7	105348517	CTTCAGCAGAGCACGTCCTTCCTCTTAGATCAGAGATAAAACACTTCGCG	7	105135753	F			NA	NA	ATXN7L1	NM_020725	Body					TRUE		7:105348344-105348665	Unclassified_Cell_type_specific	NA
cg27113059	-6.1429	7.11762e-08	0.0345615	cg27113059	25678426	ACTAAAAAAAATTTAAATAAAAACACTACACACTCACCACATAAACACCA	23790469	ACTAAAAAAAATTTAAATAAAAACGCTACACACTCACCGCGTAAACGCCG	I	C	Grn	GAGCTGCTGGAGTCGCAGCTGCCTGCGGAGCGGGCCCGGGAGGAAGCGGGGCCGAGCGTG[CG]GCGTCCACGCGGTGAGTGTGCAGCGCTTTCATTCAAACTTTCTCCAGTCTCGGTTCCGGC	37	18	47088248	CGGCGTCCACGCGGTGAGTGTGCAGCGCTTTCATTCAAACTTTCTCCAGT	18	45342246	F			NA	NA	LIPG	NM_006033	TSS200	chr18:47087879-47088528	Island			TRUE	18:45341074-45342526	18:47087997-47088581	Promoter_Associated_Cell_type_specific	TRUE
cg27540367	-6.61879	6.41359e-09	0.00311429	cg27540367	10767365	CACTTACAATATATTATCCCTACTATCACAAAAACAATAAACRCTAAAAC			II			CCGTTGATGTCCACTTGCAGTGTGTTATCCCTGCTGTCACAGGAGCAGTGGGCGCTAAGG[CG]AAAGCCCTCAATTTCCCCTGTAGGAGTGGCGAGAGGGAAGCCAGTCTGAGAGTGCAGCTC	37	19	41848134	CGCCTTAGCGCCCACTGCTCCTGTGACAGCAGGGATAACACACTGCAAGT	19	46539974	R			NA	NA	TGFB1	NM_000660	Body			low-CpG:46539960-46540031		NA				NA
