## Supplementary Table 10 for "Epigenome-wide meta-analysis of BMI in nine cohorts: examining the utility of epigenetic BMI in predicting metabolic health"

### Sheet: Sheet1
Table S10. CpG-mRNA associations in Grady Trauma Project of sites uniquely associated with individuals of African descent
	exp.Probe	CpG.probe	exp.probe.chrm	exp.probe.start	exp.probe.stop	exp.probe.strand	annot.gene	in_dist	distance	status	other_gene	distance.other.gene	p.val	T.stat	beta	beta.sd
43483	ILMN_1773650	cg05575921	7	110764768	110764817	+	LRRN3	NA	NA	TRANS	NA	NA	3.01742e-26	-11.6011	-0.269889	0.0232641
21894	ILMN_1712673	cg05575921	6	148872633	148872682	+	SASH1	NA	NA	TRANS	NA	NA	1.44303e-18	-9.3556	-0.0944862	0.0100994
43463	ILMN_1773650	cg06126421	7	110764768	110764817	+	LRRN3	NA	NA	TRANS	NA	NA	1.80427e-15	-8.367	-0.239015	0.0285664
2785	ILMN_1659688	cg06188083	17	76967841	76967890	-	LGALS3BP	NA	NA	TRANS	NA	NA	1.77405e-11	-6.97147	-0.111533	0.0159986
6596	ILMN_1663347	cg06188083	2	26680121	26680170	-	OTOF	NA	NA	TRANS	NA	NA	4.66624e-11	-6.8137	-0.186734	0.0274056
6606	ILMN_1663347	cg08122652	2	26680121	26680170	-	OTOF	NA	NA	TRANS	NA	NA	5.88854e-24	-10.9542	-0.245594	0.0224201
2796	ILMN_1659688	cg08122652	17	76967841	76967890	-	LGALS3BP	NA	NA	TRANS	NA	NA	6.71063e-17	-8.83137	-0.122702	0.0138938
22267	ILMN_1714820	cg09624923	10	33199231	33199280	-	ITGB1	3082	0	IN	NA	NA	3.81121e-11	-6.84693	-0.0959037	0.0140068
43471	ILMN_1773650	cg09935388	7	110764768	110764817	+	LRRN3	NA	NA	TRANS	NA	NA	1.9999e-11	-6.95206	-0.178546	0.0256824
35272	ILMN_1759075	cg16357921	17	16842449	16842498	-	TNFRSF13B	NA	NA	TRANS	NA	NA	6.96786e-11	6.74752	0.0851046	0.0126127
43475	ILMN_1773650	cg23576855	7	110764768	110764817	+	LRRN3	NA	NA	TRANS	NA	NA	5.65823e-19	-9.48093	-0.221024	0.0233125
56003	ILMN_2048591	cg23576855	7	110765071	110765120	+	LRRN3	NA	NA	TRANS	NA	NA	2.27787e-15	-8.33352	-0.135531	0.0162634
35301	ILMN_1759075	cg25212453	17	16842449	16842498	-	TNFRSF13B	NA	15332444	DISTAL	NA	NA	7.68813e-19	-9.43999	-0.124141	0.0131506
21644	ILMN_1711514	cg25212453	14	31359116	31359165	+	COCH	NA	NA	TRANS	NA	NA	3.77998e-11	-6.84828	-0.0998399	0.0145788
