## Supplementary Table 11 for "Epigenome-wide meta-analysis of BMI in nine cohorts: examining the utility of epigenetic BMI in predicting metabolic health"

### Sheet: Sheet1
Table S11. CpG sites and coefficients from elastic net regression predicting BMI in the Women's Health Initiative
Name	Coefficient
(Intercept)	1.45986
cg00004089	-0.00297085
cg00046744	0.000812721
cg00050692	0.000730483
cg00108715	0.00138873
cg00233633	0.000963477
cg00238353	0.00201488
cg00239353	-0.000758087
cg00244001	1.70806e-05
cg00259097	-2.30056e-05
cg00376553	0.000946442
cg00441709	-0.000810625
cg00442282	-0.000329648
cg00508575	-0.000683399
cg00567854	0.000201653
cg00574958	-0.008062
cg00602326	-0.00232213
cg00634542	-0.000385769
cg00701514	0.00030803
cg00701951	-0.00145741
cg00718518	7.40288e-05
cg00787180	-0.00310264
cg00812761	0.000274166
cg00851028	-0.000269849
cg00863378	0.00094572
cg01040624	1.52752e-05
cg01115923	-0.000451596
cg01127300	0.00151274
cg01130991	0.00144648
cg01176028	0.00241827
cg01231543	-0.000578355
cg01242348	-0.000162737
cg01256539	0.000511818
cg01304182	-0.000579665
cg01317029	0.000996271
cg01368219	0.00324597
cg01406381	0.000812538
cg01413354	0.00195379
cg01419914	0.000187856
cg01438090	-0.000797702
cg01526748	0.00234241
cg01537713	-0.000993685
cg01739831	-0.000781489
cg01741041	0.0012672
cg01751802	0.0014329
cg01765641	4.18802e-05
cg01798813	-0.00107614
cg01818539	0.00150294
cg01881899	0.00133083
cg01885635	-0.00366758
cg01901101	-0.000884464
cg01975495	0.000352808
cg02013841	9.74602e-05
cg02119938	-0.00207343
cg02181920	3.77125e-06
cg02246876	-0.000980002
cg02341197	0.000451942
cg02370100	0.00122455
cg02417857	-0.000462428
cg02544002	0.000682941
cg02569509	-0.000313506
cg02716826	0.000585448
cg02879453	-0.00240256
cg02893429	-3.63598e-05
cg02913194	-0.000178831
cg02930721	-0.00101611
cg02946885	-0.000994442
cg03068497	-0.000551831
cg03152187	-0.000960314
cg03218374	0.00109943
cg03295554	-0.00127004
cg03327570	-0.00238691
cg03337218	0.0030086
cg03358636	0.000945972
cg03359362	9.01041e-06
cg03500056	0.00100494
cg03523676	0.00249593
cg03546163	0.00339722
cg03593358	-0.000288987
cg03607951	0.00120181
cg03619256	-0.00320194
cg03680790	0.00109739
cg03697881	0.00074784
cg03741348	-0.000237603
cg03746015	-0.0017641
cg03847796	2.77034e-05
cg03850986	-0.000330385
cg03885055	-4.02634e-06
cg03922337	0.000813306
cg03957124	-0.00205677
cg04162032	0.00163869
cg04236263	0.000187183
cg04286697	5.36054e-06
cg04464719	-0.00239187
cg04508739	0.00205599
cg04524040	-0.00198663
cg04569152	-0.00128326
cg04577162	0.00296361
cg04610187	-0.0017223
cg04741118	-0.000737983
cg04750536	-0.000947728
cg04757345	-0.00119817
cg04790874	-2.54477e-05
cg04858631	0.00197853
cg05050042	0.00098622
cg05277504	-0.0026219
cg05295703	0.000950748
cg05323251	0.000671466
cg05369623	0.00373388
cg05413285	0.000821505
cg05418719	-0.00358487
cg05573654	0.00318196
cg05575921	0.0058489
cg05603985	-0.00156871
cg05673882	0.000128698
cg06003184	0.00107884
cg06038367	9.93472e-05
cg06039074	0.00105689
cg06178669	-0.000222946
cg06192883	0.00426689
cg06375292	-0.00129048
cg06469895	2.73094e-05
cg06500161	0.00459962
cg06559575	-0.00284971
cg06560379	-0.00247042
cg06568880	3.6332e-05
cg06603309	-0.00114341
cg06619077	0.000617208
cg06650255	0.00254803
cg06690548	-0.00315069
cg06872964	0.000974198
cg06897661	-0.00317166
cg06898549	0.0039294
cg06965409	-0.000686985
cg07021906	-0.000988944
cg07031070	-2.36247e-05
cg07037944	-0.00110529
cg07094298	-0.00279087
cg07201319	0.00176578
cg07202479	-0.00129896
cg07207669	-0.000618645
cg07265588	0.00216049
cg07417146	-3.19707e-05
cg07504977	0.00234618
cg07558761	-0.000549798
cg07573872	-0.00145257
cg07769588	0.00101323
cg07772781	0.00203493
cg07814318	0.000373591
cg07912766	-0.00344081
cg07961098	0.00036492
cg08109625	-0.00264825
cg08189198	-0.000674041
cg08305942	-0.000347039
cg08388111	0.00222779
cg08548559	-0.00064337
cg08666707	-0.00123049
cg08726900	-0.00167487
cg08824847	-0.0007754
cg08843623	0.00181598
cg09012125	1.16695e-05
cg09038267	0.00219838
cg09055236	8.77788e-05
cg09092525	-0.000653173
cg09147065	-0.00168947
cg09251317	-0.00107634
cg09297903	0.00159224
cg09349128	-0.00884239
cg09469355	-0.00141629
cg09613192	0.000226227
cg09664445	1.53294e-05
cg09831562	0.000499247
cg09834049	0.00020567
cg09978353	-0.000703955
cg10042645	0.000812413
cg10080966	0.000918747
cg10381071	-0.00192859
cg10439456	0.00251835
cg10508317	-9.23299e-06
cg10548968	-0.00217295
cg10601624	-0.000531473
cg10639435	9.25485e-05
cg10717869	0.0011962
cg10722267	0.000461979
cg10734665	-0.0020184
cg10753966	0.000739538
cg10811945	0.00191155
cg10814005	0.000234137
cg10819350	0.00531688
cg10852154	-1.71568e-05
cg10919522	-0.000978663
cg10927968	0.00195342
cg10970124	0.00143568
cg10987503	-2.87918e-05
cg11202345	0.000685327
cg11252555	0.000188104
cg11303839	-8.76186e-05
cg11314668	-0.00153699
cg11370064	0.000861722
cg11494773	0.000613709
cg11574975	-9.84238e-05
cg11588197	-0.00202112
cg11592786	-0.000814582
cg11614585	0.000846605
cg11660018	0.000981385
cg11900509	0.000125315
cg11927233	0.000650743
cg12054453	-0.000747933
cg12072028	-0.000758556
cg12073466	-0.000389604
cg12149299	0.00137879
cg12170787	-0.000243748
cg12269535	-0.00212103
cg12484113	0.000783289
cg12593793	-0.00238852
cg12600749	-0.000523369
cg12620005	-0.000982806
cg12644285	-0.000479571
cg12825509	0.00162558
cg12992827	-0.00243247
cg13123009	0.00210306
cg13133304	-0.000771067
cg13134297	-0.00277765
cg13139542	-0.000444634
cg13274938	0.000260181
cg13522406	0.000632332
cg13696490	-5.85718e-05
cg13758913	0.000555844
cg13770461	-0.000307061
cg13781414	-0.000534834
cg13958389	-0.000433984
cg14017402	0.000943571
cg14030904	3.47916e-06
cg14044707	0.000256689
cg14098681	5.21754e-05
cg14141458	-3.72896e-05
cg14145074	1.19514e-05
cg14205864	-0.00190727
cg14341014	0.000816145
cg14435720	0.00264075
cg14476101	-0.0010609
cg14564351	-3.8078e-05
cg14582057	1.99036e-05
cg14649449	-0.00019022
cg14902389	-0.000375216
cg14920061	0.0011814
cg15012027	-0.00352506
cg15020801	-0.000497385
cg15135047	0.00251756
cg15138339	0.00231314
cg15154002	0.000332619
cg15357118	0.00308728
cg15448210	-0.000528469
cg15512289	7.59906e-05
cg15571561	0.000353306
cg15648041	-0.00046003
cg15695155	-0.000483854
cg15696506	-0.00124049
cg15763258	0.00167633
cg15812586	2.56449e-05
cg15819225	0.000483443
cg15867698	-0.000216243
cg15871086	0.0034297
cg15989436	-0.000961359
cg16144331	-0.000240044
cg16163382	0.000482307
cg16197636	0.000838174
cg16335893	-0.000768332
cg16407699	0.00182355
cg16466652	0.000172847
cg16611584	-0.0016571
cg16655795	0.00253101
cg16704703	0.000958537
cg16735495	-5.22086e-05
cg16755922	-0.000187534
cg17058475	-0.00512205
cg17061862	-0.0022144
cg17137186	-0.00219158
cg17156491	0.00116784
cg17214023	-0.00105912
cg17287155	0.00199975
cg17320136	0.00255107
cg17438457	-7.70172e-05
cg17501210	-0.00246541
cg17782974	0.000612337
cg17822325	0.000802995
cg17866373	-0.000321568
cg17901584	-0.00567414
cg17939040	2.37864e-05
cg18063989	-0.00062899
cg18098839	-0.00199325
cg18120259	-1.75377e-05
cg18172751	0.00139533
cg18181703	-0.00172199
cg18194850	0.000705478
cg18327586	0.000310193
cg18330338	-0.000115744
cg18337222	-0.000831245
cg18520851	0.000221118
cg18608055	-0.00214006
cg18680181	-0.000562168
cg18774692	0.000182527
cg18876826	0.00030497
cg18939666	0.000265501
cg19016694	-0.00343172
cg19053223	0.00206012
cg19202384	-0.00172103
cg19211853	-0.000128609
cg19217955	-0.00198965
cg19501902	0.000748082
cg19695507	0.00047428
cg19750657	2.17603e-05
cg19881557	0.00080855
cg20052079	-0.00103751
cg20253855	-0.000518966
cg20313873	0.000237087
cg20318217	0.000648738
cg20360704	0.00211565
cg20496314	0.000428746
cg20520115	0.00134971
cg20722088	0.00190032
cg20793665	-0.00131406
cg20849150	-0.000750445
cg20876852	-2.32554e-05
cg21113318	0.000176049
cg21587837	0.0009088
cg21723486	0.000165922
cg21867733	0.00129278
cg21912938	-0.000476274
cg21946195	-0.0022989
cg22012981	0.000657734
cg22488164	0.000337614
cg22626683	-0.000469716
cg22648996	0.00216207
cg22650271	0.00031721
cg22875823	-0.00114141
cg22902505	0.000990606
cg22925751	1.85455e-05
cg23025459	-2.37657e-05
cg23032421	-0.000270038
cg23068772	-0.00130517
cg23072383	0.000625633
cg23079012	0.00120542
cg23598089	-0.000346438
cg23599026	0.00124296
cg23641852	-0.00226969
cg23679724	-0.00038314
cg23683800	0.000907263
cg23732483	0.0001005
cg23733845	0.000474467
cg23850913	-0.000305798
cg23919111	0.00286929
cg24174557	-0.000273077
cg24178676	0.00174925
cg24198941	0.00187181
cg24243879	-1.10834e-05
cg24397007	-1.92186e-05
cg24512093	8.22275e-07
cg24550026	-0.000162776
cg24709951	0.000966504
cg24727480	-1.20369e-06
cg25135457	-1.57321e-05
cg25158622	0.00125489
cg25197194	-0.00388737
cg25217710	0.000225791
cg25250013	-0.00180301
cg25580581	0.00213881
cg25607249	0.000340511
cg25667998	3.39762e-05
cg25741837	0.00077758
cg25771013	0.000617348
cg25921813	6.30928e-06
cg26033520	0.00155338
cg26034658	0.00181161
cg26103104	0.000778061
cg26104196	0.00110926
cg26118045	0.00107729
cg26257082	2.14962e-06
cg26542660	-0.00210881
cg26547058	-0.000926319
cg26572392	0.000489791
cg26651978	-0.0027315
cg26687842	-0.000381505
cg26695387	0.00112987
cg26705724	0.000287847
cg26800893	-0.00143819
cg26873338	-0.000420682
cg26950531	-0.00256572
cg26995224	-1.56713e-05
cg27087650	0.00202697
cg27093918	-2.96169e-05
cg27147615	0.000314898
cg27217148	-0.000724671
cg27275941	-0.00123051
cg27288091	-1.5191e-05
cg27540367	-0.00201716
cg27588321	-0.00187184
cg27637521	-0.00193158
