## Supplementary Table 12 for "Epigenome-wide meta-analysis of BMI in nine cohorts: examining the utility of epigenetic BMI in predicting metabolic health"

### Sheet: Sheet1
Table S12. Leave-one out analysis; Signficant sites, overlap in the significant sites and the genomic inflation factor when excluding indivdiuals cohorts from the discovery EWAS
Cohort	Number of significant sites	Overlap with main analysis	Genomic inflation
ARIC	998 sites	959 in main analysis	1.77
MCCS	1004 sites	835 in main analysis	1.66
RODAM	1302 sites	1265 in main analysis	1.86
Lifelines DEEP	1243 sites	1183 in main analysis	1.85
LBC	1280 sites	1165 in main analysis	1.76
BHS White	1224 sites	1127 in main analysis	1.65
BHS Black	1276 sites	1192 in main analysis	1.68
KORA, LOLIPOP, EPICORE	538 sites	509 in main analysis	1.98
